# JLOH: Inferring Loss of Heterozygosity Blocks from Sequencing Data

**DOI:** 10.1101/2023.05.04.539368

**Authors:** Matteo Schiavinato, Valentina del Olmo, Victor Njenga Muya, Toni Gabaldón

**Affiliations:** Barcelona Supercomputing Centre (BSC-CNS). Plaça Eusebi Güell, 1-3 08034 Barcelona, Spain; Institute for Research in Biomedicine (IRB Barcelona), The Barcelona Institute of Science and Technology, Baldiri Reixac, 10, 08028 Barcelona, Spain; Current address: Eskişehir Osmangazi University, Büyükdere Meşelik Yerleşkesi, 26040 Odunpazarı/Eskişehir, Turkey; Catalan Institution for Research and Advanced Studies (ICREA), Barcelona, Spain; Centro de Investigación Biomédica En Red de Enfermedades Infecciosas (CIBERINFEC), Barcelona, Spain

**Keywords:** Heterozygosity, LOH, hybrids, variation, sequencing, pipeline

## Abstract

Heterozygosity is a genetic condition in which two or more alleles are found at a genomic locus. Among the organisms that are more prone to heterozygosity are hybrids, i.e. organisms that are the offspring of genetically divergent yet still interfertile individuals. One of the most studied aspects is the loss of heterozygosity (LOH) within genomes, where multi-allelic sites lose one of their two alleles by converting it to the other, or by remaining hemizygous at that site. LOH is deeply interconnected with adaptation, especially in hybrids, but the *in silico* techniques to infer LOH blocks are hardly standardized, and a general tool to infer and analyse them in most genomic contexts and species is missing. Here, we present JLOH, a computational toolkit for the inference and exploration of LOH blocks which only requires commonly available genomic data as input. Starting from mapped reads, called variants and a reference genome sequence, JLOH infers candidate LOH blocks based on single-nucleotide polymorphism density (SNPs/kbp) and read coverage per position. If working with a hybrid organism of known parentals, JLOH is also able to assign each LOH block to its subgenome of origin.
