## Supplementary material for "JLOH: Inferring Loss of Heterozygosity Blocks from Sequencing Data": Suppl. File S1

### Sheet: Supplementary_File_1
SAMPLE_ID	ACCESSION
S6U	SRR1119203
CBS1483	SRR1649181
W34-70	SRR1649183
YJM1078	SRR800854
YJM1252	SRR800807
YJM248	SRR800768
AWRI1501	SRR2967902
AWRI1502	SRR2967903
AWRI1503	SRR2967904
AWRI1504	SRR2967905
AWRI1505	SRR2967906
AWRI767	SRR2967849
AWRI795	SRR2967853
AWRI935	SRR2967864
CBS1174	DRR040649
CBS1483	DRR040656
CBS1484	DRR040657
CBS1503	DRR040637
CBS1513	DRR040641
CBS1538	DRR040645
CBS2156	DRR040658
CBS2440	DRR040650
CBS5832	DRR040660
AWRI2911	SRR2968024
AWRI2880	SRR2968005
AWRI1436	SRR2967882
UFMGCMY651	ERR1111502
UFMGCMY652	ERR1111503
AWRI1427	SRR2967875
W34-70	DRR040654
WLP500	SRR2968042
WLP862	SRR2968046
YJM264	SRR3265414
Muri	SRR7631525
A8	ERR3010122
AP16.1	ERR3010128
AP17.1	ERR3010129
AP5.4	ERR3010125
AP6.2	ERR3010126
AP7.2	ERR3010127
CBS1483	SRR8648839
CBS7002	ERR3010130
Hei-A	SRR8648841
MM11	ERR3010131
NRRLY12658	ERR3010132
PYCC2613	ERR3010133
PYCC2708	ERR3010134
PYCC4891	ERR3010135
PYCC4935	ERR3010136
PYCC6730	ERR3010137
PYCC6731	ERR3010138
PYCC6732	ERR3010139
PYCC6733	ERR3010140
S27	ERR3010143
WLP862	SRR10047154
NRRLY-1527	SRR10047416
WY2042	SRR10047092
Cit-KP	SRR10047152
YO652	ERR3010146
YO653	ERR3010147
ZIM2221	ERR3010149
ZIM2580	ERR3010150
BE103	SRR8799642
BE104	SRR8799680
BE106	SRR8799685
BE110	SRR8799646
BE111	SRR8799652
BE112	SRR8799686
BE113	SRR8799647
WLP051	SRR8799692
WLP515	SRR8799694
WLP802	SRR8799654
WLP815	SRR8799683
WLP820	SRR8799682
WLP833	SRR8799666
WLP835	SRR8799653
WLP840	SRR8799631
WLP845	SRR8799695
WLP850	SRR8799649
WLP855	SRR8799645
WLP856	SRR8799681
WLP860	SRR8799684
WLP862	SRR8799676
WLP920	SRR8799687
WLP925	SRR8799691
WLP940	SRR8799693
BE135	SRR8799659
BE136	SRR8799643
WLP070	SRR8799644
GSY129	SRR8799662
GSY131	SRR8799663
GSY133	SRR8799634
GSY134	SRR8799640
GSY137	SRR8799671
GSY501	SRR8799667
GSY509	SRR8799637
TUM26	SRR8799690
ABI1525	SRR8799673
ABI1606	SRR8799672
ABI1620	SRR8799674
BE105	SRR8799650
BE107	SRR8799633
BE108	SRR8799677
BE109	SRR8799678
WLP500	SRR8799651
BR005	SRR8799679
ABI1531	SRR8799657
ABI1545	SRR8799661
ABI1551	SRR8799665
ABI1568	SRR8799698
ABI1571	SRR8799660
ABI1602	SRR8799658
ABI1603	SRR8799655
ABI1605	SRR8799668
ABI1608	SRR8799641
TUMS4	SRR8799656
TUMS5A	SRR8799630
TUMS5B	SRR8799629
TUMS7	SRR8799664
W27	SRR10035841
YNN48	SRR10047007
WY2278	SRR10047062
WY2206	SRR10047068
WY2124	SRR10047077
WLP515	SRR10047225
WLP029	SRR10047261
WLP833	SRR10047170
WLP820	SRR10047181
WLP500	SRR10047231
WLP815	SRR10047188
WLP051	SRR10047256
WY1187	SRR10047124
DBVPG6282	SRR10047019
DBVPG6283	SRR10047000
WLP802	SRR10047191
SafLager-023	SRR10047313
CIBART79	SRR10047163
WY2001	SRR10047100
WY2112	SRR10047089
yHCT142	SRR10047028
yHCT145	SRR10047024
CBS1260	SRR10047374
CBS1486	SRR10047307
yHDD49	SRR10047017
CBS1538-NT	SRR10047241
VN-5a	SRR10047295
NRRLYB-1642	SRR10047331
NRRLYB-4396	SRR10047328
NRRLY-587	SRR10047359
NRRLY-648	SRR10047351
NRRLY-967	SRR10047335
NRRLY-972	SRR10035842
NRRLY-1541	SRR10047405
NRRLY-1555	SRR10047402
NRRLY-1901	SRR10047389
NRRLY-1906	SRR10047380
NRRLY-27172	SRR10047371
NRRLY-1910	SRR10047378
NRRLY-672	SRR10047345
NRRLY-1566	SRR10047395
NRRLY-6853	SRR10047344
NRRLY-48766	SRR10047362
WLP810	SRR10047189
WLP840	SRR10047157
WLP830	SRR10047176
WLP920	SRR10047149
WLP940	SRR10047146
WY1214	SRR10047122
WY2000	SRR10047102
WY2007	SRR10047096
WY2035	SRR10047094
WY2308	SRR10047057
NRRLY-12693	SRR10046945
NRRLY-12646	SRR10046950
NRRLY-12624	SRR10046952
LallemandAbbaye	SRR10046972
FM1203	SRR10046976
H1	SRR5141258
H2	SRR5141260
RB1141	SRR12703370
RB1186	SRR12703369
RB2215	SRR12703368
RB2251	SRR12703367
RB2403	SRR12703366
YMD129	SRR5251559
HTSH020	SRR10208681
PB7	SRR9925228
AMH	SRR9925227
MR25	SRR9925226
IF6	SRR9925224
W27	SRR9925223
VIN7	SRR9925222
CECT11002	SRR9925225
