## Supplementary material for "JLOH: Inferring Loss of Heterozygosity Blocks from Sequencing Data": Suppl. File S2

### Sheet: LOH in C. orthopsilosis hybrids
			JLOH stats module														JLOH ectract module
CLADE	STRAIN	SOURCE	Q5		Q10		Q15		Q50		Q85		Q90		Q95		Default			Q5			Q10			Q15			Q50			Q85			Q90			Q95
			het	hom	het	hom	het	hom	het	hom	het	hom	het	hom	het	hom	# blocks	Average block size	bp LOH	# blocks	Average block size	bp LOH	# blocks	Average block size	bp LOH	# blocks	Average block size	bp LOH	# blocks	Average block size	bp LOH	# blocks	Average block size	bp LOH	# blocks	Average block size	bp LOH	# blocks	Average block size	bp LOH
3	B8274	Schroder et al. 2016	3	1	12	1	18	1	34	4	55	38	61	45	71	56	1277	3560.97	4547364	1277	3560.97	4547364	1300	3467.04	4507149	1373	3225.1	4428063	1358	2525.65	3429839	656	1433.2	940178	656	1433.2	940178	656	1433.2	940178
2	B8323	Schroder et al. 2016	1	1	8	1	15	1	33	5	54	41	60	48	69	59	1127	3477.79	3919465	1127	3477.79	3919465	1138	3427.34	3900317	1177	3273.91	3853397	1307	2711.97	3544548	508	1406.34	714420	508	1406.34	714420	508	1406.34	714420
1	MCO456	Pryszcz et al. 2014	1	1	1	1	1	2	23	8	42	39	47	46	55	56	1396	3515.64	4907828	1396	3515.64	4907828	1424	3411.94	4858606	1570	3144.36	4936653	1499	2068.39	3100511	678	1385.22	939177	678	1385.22	939177	678	1385.22	939177
3	s151	Schroder et al. 2016	2	1	11	1	18	1	34	5	55	40	61	47	71	59	1261	3622.77	4568313	1261	3622.77	4568313	1291	3505.5	4525601	1379	3259.29	4494560	1388	2690.57	3734516	662	1443.05	955298	662	1443.05	955298	662	1443.05	955298
3	s1540	Schroder et al. 2016	4	1	13	1	19	1	35	4	55	37	61	44	71	56	1260	3537.52	4457273	1260	3537.52	4457273	1289	3419.25	4407419	1370	3177.57	4353268	1302	2536.27	3302229	650	1424.22	925740	650	1424.22	925740	650	1424.22	925740
1	s1799	Schroder et al. 2016	1	1	1	2	2	2	24	9	45	41	50.4	48	60	60	1480	4262.71	6308818	1480	4262.71	6308818	1511	4145.9	6264455	1658	3774.31	6257798	1804	2405.87	4340195	678	1388.95	941710	678	1388.95	941710	678	1388.95	941710
3	s1825	Schroder et al. 2016	3	1	13	1	19	1	35	4	56	38	62	45	71	57	1169	3738.49	4370291	1169	3738.49	4370291	1190	3628.51	4317926	1262	3321.35	4191546	1273	2662.31	3389116	593	1448.24	858807	593	1448.24	858807	593	1448.24	858807
3	s185	Schroder et al. 2016	2	1	8	1	16	2	34	5	55	41	61	48	71	59	1333	3763.41	5016625	1333	3763.41	5016625	1364	3641.65	4967217	1465	3333.86	4884099	1507	2708.62	4081891	707	1436.83	1015838	707	1436.83	1015838	707	1436.83	1015838
4	s282	Schroder et al. 2016	9	1	17	1	21	1	36	21	57	48	63	54	72	65	857	3144.44	2694785	857	3144.44	2694785	855	3128.27	2674674	834	3229.51	2693411	1306	3398.85	4438900	664	2633.42	1748590	664	2633.42	1748590	664	2633.42	1748590
4	s320	Schroder et al. 2016	14	1	20	1	23	1	37	23	57	48	63	55	71	66	878	3253.28	2856382	878	3253.28	2856382	876	3235.53	2834322	855	3335.89	2852186	1337	3458.82	4624442	678	2693.85	1826427	678	2693.85	1826427	678	2693.85	1826427
3	s421	Schroder et al. 2016	4	1	13	1	19	1	35	4	56	38	62	45	71	57	1152	3664.58	4221595	1152	3664.58	4221595	1171	3571.15	4181813	1245	3265.31	4065317	1251	2682.84	3356234	587	1448.3	850151	587	1448.3	850151	587	1448.3	850151
3	s422	Schroder et al. 2016	2	1	11	1	17	1	34	5	55	40	61	47	70	59	1325	3759.73	4981644	1325	3759.73	4981644	1357	3620.38	4912860	1448	3290.45	4764577	1484	2679.4	3976233	703	1440.74	1012838	703	1440.74	1012838	703	1440.74	1012838
1	s423	Schroder et al. 2016	1	1	1	1	2	2	25	8	45	40	51	47	61	59	1480	4146.96	6137498	1480	4146.96	6137498	1506	4053.1	6103975	1647	3727.77	6139636	1716	2413.86	4142177	668	1391.88	929775	668	1391.88	929775	668	1391.88	929775
4	s424	Schroder et al. 2016	16	1	21	1	24	1	37	2	57	41	64	50	72	61	729	2883.45	2102034	729	2883.45	2102034	725	2891.24	2096148	703	2902.05	2040143	901	3168.87	2855155	572	2558.07	1463215	572	2558.07	1463215	572	2558.07	1463215
2	s425	Schroder et al. 2016	3	1	12	1	18	1	34	4	55	40	61	47	71	59	1079	3430.09	3701064	1079	3430.09	3701064	1091	3390.22	3698732	1123	3171.61	3561720	1224	2699.31	3303961	488	1390.76	678692	488	1390.76	678692	488	1390.76	678692
2	s426	Schroder et al. 2016	1	1	6	1	13	1	32	5	53	40	59	48	68	60	1418	3403.28	4825854	1418	3403.28	4825854	1433	3335.16	4779289	1497	3096.48	4635424	1474	2502.45	3688613	668	1395.71	932333	668	1395.71	932333	668	1395.71	932333
2	s427	Schroder et al. 2016	1	1	8	1	15	1	33	5	54	42	60	49	69	61	1249	3621.79	4523617	1249	3621.79	4523617	1257	3559.09	4473776	1307	3354.13	4383854	1394	2697.45	3760251	582	1406.12	818361	582	1406.12	818361	582	1406.12	818361
3	s433	Schroder et al. 2016	4	1	13	1	19	1	35	4	56	39	62	46	72	57	1240	3765.11	4668735	1240	3765.11	4668735	1263	3654.15	4615192	1346	3325.41	4475999	1367	2668.36	3647644	650	1442.99	937946	650	1442.99	937946	650	1442.99	937946
1	s434	Schroder et al. 2016	1	1	1	1	1	2	23	8	45	40	50	47	60	59	1458	4149.2	6049527	1458	4149.2	6049527	1486	4029.7	5988141	1629	3753.35	6114202	1672	2413.22	4034900	635	1379.71	876117	635	1379.71	876117	635	1379.71	876117
2	s435	Schroder et al. 2016	1	1	7	1	14	1	33	6	54	42	61	49	70	61	1313	3548.33	4658960	1313	3548.33	4658960	1328	3493.7	4639627	1384	3337.06	4618496	1490	2686.41	4002745	630	1404.65	884931	630	1404.65	884931	630	1404.65	884931
2	s436	Schroder et al. 2016	1	1	7	1	14	1	33	7	54	44	60	51	69	62	1178	3840.6	4524226	1178	3840.6	4524226	1192	3754.75	4475660	1254	3503.26	4393082	1512	2892.13	4372900	556	1398.8	777733	556	1398.8	777733	556	1398.8	777733
3	s437	Schroder et al. 2016	3	1	12.4	1	18	1	34	5	55	39	62	46	71	58	1234	3669.04	4527599	1234	3669.04	4527599	1255	3573.97	4485328	1334	3325.99	4436877	1365	2669.37	3643696	640	1442.57	923244	640	1442.57	923244	640	1442.57	923244
4	s498	Schroder et al. 2016	17	1	21	1	24	1	37	1	58	26	64	35	72	47	701	3086.7	2163780	701	3086.7	2163780	700	3088.52	2161963	684	3116.32	2131560	693	3102.93	2150328	532	3019.82	1606543	532	3019.82	1606543	532	3019.82	1606543
2	s504	Schroder et al. 2016	1	1	6	1	13	1	33	5	54	42	60	49	69	61	1212	3728.88	4519401	1212	3728.88	4519401	1225	3669.74	4495428	1291	3403.61	4394061	1408	2761.97	3888857	555	1388.99	770892	555	1388.99	770892	555	1388.99	770892
3	s599	Schroder et al. 2016	3	1	12	1	18	1	35	4	55	38	61	45	70	57	1286	3621.28	4656970	1286	3621.28	4656970	1320	3507.46	4629843	1402	3227.71	4525252	1356	2562.11	3474216	664	1432.53	951202	664	1432.53	951202	664	1432.53	951202
4	s748	Schroder et al. 2016	17	1	21	1	24	1	37	2	58	35	64	42	72	54	608	3383.47	2057152	608	3383.47	2057152	603	3389.56	2043904	592	3399.56	2012542	724	3262.58	2362105	460	2959.9	1361552	460	2959.9	1361552	460	2959.9	1361552
2	s831	Schroder et al. 2016	1	1	6	1	13	1	33	6	54	43	60	50	69	62	1223	3851.48	4710355	1223	3851.48	4710355	1236	3787.91	4681862	1306	3543.37	4627647	1454	2804.86	4078271	564	1386.53	782005	564	1386.53	782005	564	1386.53	782005
			4.33333	1	10.4593	1.03704	15.4815	1.18519	32.8889	6.25926	53.6667	40	59.6815	47.1481	68.8148	58.7778	1182.33	3608.56	4.32138e+06	1182.33	3608.56	4.32138e+06	1199.48	3532.62	4.28597e+06	1264.26	3326.61	4.23205e+06	1354.3	2734.65	3.65646e+06	615.852	1665.98	1.01569e+06	615.852	1665.98	1.01569e+06	615.852	1665.98	1.01569e+06
