## Supplementary material for "JLOH: Inferring Loss of Heterozygosity Blocks from Sequencing Data": Suppl. File S4

### Sheet: Table_3
Group	Tot_runs	Basic_runs	Basic_%	Good_runs	Good_%	Excellent_runs	Excellent_%
length=500	192	151	78.65	132	68.75	100	52.08
length=1000	192	160	83.33	140	72.92	132	68.75
length=2000	192	172	89.58	148	77.08	132	68.75
length=5000	192	180	93.75	160	83.33	140	72.92
length=10000	192	188	97.92	172	89.58	152	79.17
cov=10X	480	413	86.04	364	75.83	312	65.0
cov=30X	480	438	91.25	388	80.83	344	71.67
div=0.01	160	160	100.0	160	100.0	144	90.0
div=0.03	160	160	100.0	160	100.0	160	100.0
div=0.05	160	160	100.0	160	100.0	160	100.0
div=0.10	160	160	100.0	160	100.0	148	92.5
div=0.15	160	146	91.25	96	60.0	44	27.5
div=0.20	160	65	40.62	16	10.0	0	0.0
loh=0.1	240	229	95.42	208	86.67	180	75.0
loh=0.2	240	220	91.67	192	80.0	168	70.0
loh=0.3	240	209	87.08	180	75.0	160	66.67
loh=0.4	240	193	80.42	172	71.67	148	61.67
quantile=5	240	215	89.58	188	78.33	164	68.33
quantile=10	240	212	88.33	188	78.33	164	68.33
quantile=15	240	212	88.33	188	78.33	164	68.33
quantile=50	240	212	88.33	188	78.33	164	68.33
