## Supplementary material for "JLOH: Inferring Loss of Heterozygosity Blocks from Sequencing Data": Suppl. File S5

### Sheet: Sheet1
all strains included
	Shared # LOH blocks								Shared base pairs with LOH								Average block size
	default	Q5	Q10	Q15	Q50	Q85	Q90	Q95	default	Q5	Q10	Q15	Q50	Q85	Q90	Q95	default	Q5	Q10	Q15	Q50	Q85	Q90	Q95
all clades	121	121	129	162	177	22	22	22	99534	99534	103747	118515	130676	20419	20419	20419	822.595	822.595	804.24	731.574	738.282	928.136	928.136	928.136
clade 1	611	611	651	830	1353	603	603	603	4357330	4357330	4354256	4470415	2850012	829841	829841	829841	7131.47	7131.47	6688.57	5386.04	2106.44	1376.19	1376.19	1376.19
clade 2	153	153	153	158	194	23	23	23	335554	335554	336180	347680	216833	28007	28007	28007	2193.16	2193.16	2197.25	2200.51	1117.7	1217.7	1217.7	1217.7
clade 3	71	71	72	74	91	35	35	35	205184	205184	200842	186850	138084	47405	47405	47405	2889.92	2889.92	2789.47	2525	1517.41	1354.43	1354.43	1354.43
clade 4	167	167	169	172	416	138	138	138	544093	544093	547777	534790	893508	359511	359511	359511	3258.04	3258.04	3241.28	3109.24	2147.86	2605.15	2605.15	2605.15
4 representatives of each clade
	Shared # LOH blocks								Shared base pairs with LOH								Average block size
	default	Q5	Q10	Q15	Q50	Q85	Q90	Q95	default	Q5	Q10	Q15	Q50	Q85	Q90	Q95	default	Q5	Q10	Q15	Q50	Q85	Q90	Q95
all clades	99	99	105	118	231	189	189	189	162918	162918	161960	136467	227394	295164	295164	295164	1645.64	1645.64	1542.48	1156.5	984.39	1561.71	1561.71	1561.71
clade 1	611	611	651	830	1353	603	603	603	4357330	4357330	4354256	4470415	2850012	829841	829841	829841	7131.47	7131.47	6688.57	5386.04	2106.44	1376.19	1376.19	1376.19
clade 2	374	374	399	488	936	380	380	380	2531484	2531484	2508943	2445394	2443917	529716	529716	529716	6768.67	6768.67	6288.08	5011.05	2611.02	1393.99	1393.99	1393.99
clade 3	393	393	421	554	1066	507	507	507	3352252	3352252	3334927	3221998	2756844	731633	731633	731633	8529.9	8529.9	7921.44	5815.88	2586.16	1443.06	1443.06	1443.06
clade 4	155	155	157	159	371	140	140	140	542067	542067	545751	531328	879415	393265	393265	393265	3497.21	3497.21	3476.12	3341.69	2370.39	2809.04	2809.04	2809.04
